# Spatially Exploring RNA Biology in Archival Formalin-Fixed Paraffin-Embedded Tissues

**DOI:** 10.1101/2024.02.06.579143

**Authors:** Zhiliang Bai, Dingyao Zhang, Yan Gao, Bo Tao, Shuozhen Bao, Archibald Enninful, Daiwei Zhang, Graham Su, Xiaolong Tian, Ningning Zhang, Yang Xiao, Yang Liu, Mark Gerstein, Mingyao Li, Yi Xing, Jun Lu, Mina L. Xu, Rong Fan

## Abstract

Spatial transcriptomics has emerged as a powerful tool for dissecting spatial cellular heterogeneity but as of today is largely limited to gene expression analysis. Yet, the life of RNA molecules is multifaceted and dynamic, requiring spatial profiling of different RNA species throughout the life cycle to delve into the intricate RNA biology in complex tissues. Human disease-relevant tissues are commonly preserved as formalin-fixed and paraffin-embedded (FFPE) blocks, representing an important resource for human tissue specimens. The capability to spatially explore RNA biology in FFPE tissues holds transformative potential for human biology research and clinical histopathology. Here, we present Patho-DBiT combining *in situ* polyadenylation and deterministic barcoding for spatial full coverage transcriptome sequencing, tailored for probing the diverse landscape of RNA species even in clinically archived FFPE samples. It permits spatial co-profiling of gene expression and RNA processing, unveiling region-specific splicing isoforms, and high-sensitivity transcriptomic mapping of clinical tumor FFPE tissues stored for five years. Furthermore, genome-wide single nucleotide RNA variants can be captured to distinguish different malignant clones from non-malignant cells in human lymphomas. Patho-DBiT also maps microRNA-mRNA regulatory networks and RNA splicing dynamics, decoding their roles in spatial tumorigenesis trajectory. High resolution Patho-DBiT at the cellular level reveals a spatial neighborhood and traces the spatiotemporal kinetics driving tumor progression. Patho-DBiT stands poised as a valuable platform to unravel rich RNA biology in FFPE tissues to study human tissue biology and aid in clinical pathology evaluation.
