## Supplementary Table 1 for "Spatially Exploring RNA Biology in Archival Formalin-Fixed Paraffin-Embedded Tissues"

### Sheet: Supplement Table 1-B50_CBS2_com
Gene	Site	Patho-DBiT_AtoI_editing_ratio	Patho-DBiT_total_count	Reference_AtoI_editing_ratio	Reference_total_count
Rbm8a	chr3:96632713	0.1667	18	0.12	134
Dffa	chr4:149118753	0.1429	28	0	10
Rpa1	chr11:75300578	0.8222	45	0.79	673
Tulp4	chr17:6123068	0.2667	15	0.07	14
Snhg11	chr2:158383584	0.041	122	0.12	17
Abhd2	chr7:79360851	0.1	10	0.1	10
Sh2d5	chr4:138260099	0.0755	53	0.05	209
Heatr3	chr8:88171868	0.181	105	0.04	101
9930104L06Rik	chr4:124944373	0.1071	28	0.15	72
Sh2d5	chr4:138260130	0.0816	49	0.03	229
Gnl3l	chrX:150985529	0.3406	138	0.35	52
Rskr	chr11:78295218	0.4231	26	0.43	21
Nt5dc3	chr10:86836358	0.0476	21	0.02	53
Sh3kbp1	chrX:159973949	0.0588	17	0.03	151
Klhl24	chr16:20124326	0.04	25	0.05	63
B230217C12Rik	chr11:97843182	0.1	20	0.04	540
Ezh1	chr11:101198300	0.5769	26	0.56	140
Rskr	chr11:78295227	0.1034	29	0.14	22
Sod2	chr17:13016930	0.1111	108	0.03	37
Klhl24	chr16:20123739	0.027	37	0.15	33
Rskr	chr11:78295214	0.1379	29	0	19
Phkg2	chr7:127579068	0.0667	15	0.21	14
Snhg11	chr2:158383542	0.0494	81	0	17
Hspa4l	chr3:40793190	0.15	40	0.02	52
Bbip1	chr19:53932478	0.1429	28	0.13	55
Phkg2	chr7:127579047	0.1429	14	0.06	16
B4galt7	chr13:55610274	0.0667	45	0.06	82
Xpnpep3	chr15:81456896	0.4	10	0.41	22
Apopt1	chr12:111734070	0.0377	53	0.07	604
Rpa1	chr11:75300577	0.7857	42	0.8	694
Phkg2	chr7:127579218	0.0667	15	0.11	18
Ppp2ca	chr11:52123865	0.0909	11	0	14
Gnl3l	chrX:150985523	0.1565	147	0.11	54
Usp29	chr7:6966260	0.0455	22	0.01	151
Cdc37l1	chr19:29019799	0.0769	26	0.09	94
Smad9	chr3:54799475	0.1667	12	0.07	43
Abhd15	chr11:77536054	0.3548	31	0	10
Hspa4l	chr3:40793200	0.0682	44	0.06	48
Ggps1	chr13:14051043	0.2143	70	0.16	171
Heatr3	chr8:88171864	0.0192	104	0.03	114
Wipi2	chr5:142669235	0.4722	72	0.37	392
Cdc37l1	chr19:29019803	0.2222	27	0.26	100
Rpa1	chr11:75300584	0.4565	46	0.39	663
Psma3	chr12:70995180	0.0833	12	0.13	63
Sh2d5	chr4:138260030	0.3778	45	0.29	209
Sdf4	chr4:156010666	0.4211	19	0.38	13
Kif3c	chr12:3404616	0.087	23	0.14	43
Brap	chr5:121665504	0.1333	30	0.04	121
Nt5dc3	chr10:86837227	0.1	10	0	208
Crk	chr11:75705297	0.1371	124	0.07	1111
Fam149b	chr14:20368372	0.0385	26	0.05	166
Rpa1	chr11:75300631	0.4043	47	0.19	677
Tapbp	chr17:33928554	0.0435	23	0.04	115
Prxl2c	chr13:64290310	0.3448	29	0.51	35
Sh2d5	chr4:138260043	0.4	45	0.45	188
Gria2	chr3:80692286	0.3774	53	0.55	256
Mrpl43	chr19:45005230	0.2	80	0.23	874
Exoc8	chr8:124893874	0.1379	29	0.14	77
Kif3c	chr12:3404647	0.6957	23	0.71	28
Psma3	chr12:70994601	0.1944	36	0.09	280
Nt5dc3	chr10:86836339	0.2895	38	0.28	46
Gnl3l	chrX:150984618	0.3214	28	0.51	45
Ap2a2	chr7:141632474	0.0909	11	0.06	790
Dnajc5	chr2:181555094	0.0737	190	0.09	85
Taf1a	chr1:183409863	0.25	12	0.1	98
Wipi2	chr5:142669236	0.2535	71	0.2	433
Cds2	chr2:132309633	0.1	10	0.02	48
Phkg2	chr7:127578983	0.0667	15	0	17
Fam149b	chr14:20368445	0.0286	35	0.01	223
NA	chr17:39845629	0.0044	913	0	11
Zfp324	chr7:12973621	0.3571	14	0.19	16
Sat2	chr11:69623353	0.2	15	0.23	66
Wipi2	chr5:142669261	0.028	107	0	426
Htr2c	chrX:147195693	0.1333	15	0.11	114
Fam149b	chr14:20368365	0.1304	23	0.08	219
Kif3c	chr12:3404637	0.0435	23	0.11	37
5830417I10Rik	chr3:88805432	0.1333	75	0.15	46
Gm3854	chr7:6354925	0.2143	14	0.09	23
Atl3	chr19:7538115	0.2609	23	0.07	15
Stam	chr2:14147987	0.2	25	0.11	132
Kif3c	chr12:3404248	0.4167	24	0.85	13
Atrn	chr2:131026517	0.0833	36	0	13
Gnl3l	chrX:150985455	0.2734	128	0.21	24
Psmd9	chr5:123248666	0.1429	28	0.21	403
Kif3c	chr12:3404266	0.16	25	0.3	27
Mapk1ip1l	chr14:47319978	0.2	15	0	10
Snhg11	chr2:158383658	0.0511	235	0	24
Pgap2	chr7:102226651	0.4167	12	0.05	21
Sat2	chr11:69623367	0.125	16	0.16	74
Rpa1	chr11:75300630	0.3696	46	0.17	650
Meg3	chr12:109559014	0.16	325	0.12	780
Sh2d5	chr4:138260127	0.0714	56	0.12	190
Ece2	chr16:20646312	0.6471	17	0.71	17
Nfx1	chr4:41025845	0.0833	36	0.09	47
Gnl3l	chrX:150985497	0.1765	136	0.03	33
Hspa4l	chr3:40793195	0.0732	41	0.12	50
Gnl3l	chrX:150985477	0.1732	127	0.06	31
Cds2	chr2:132309884	0.2308	13	0.05	60
Tox4	chr14:52294217	0.0769	39	0.04	394
Phkg2	chr7:127579062	0.4286	14	0.5	16
Psmb1	chr17:15475865	0.0802	162	0.09	1138
Smim17	chr7:6429584	0.1667	12	0.19	16
Klhl24	chr16:20123748	0.3171	41	0.4	30
Hspa4l	chr3:40794262	0.2	25	0.23	44
Samd8	chr14:21797804	0.0847	59	0.06	81
Samd8	chr14:21796764	0.6667	33	0.4	15
Rpa1	chr11:75300623	0.383	47	0.29	685
Usp45	chr4:21836550	0.2353	34	0.09	108
Gabarapl2	chr8:111953505	0.0732	41	0.03	66
Usp29	chr7:6964218	0.1538	13	0.13	23
Stam	chr2:14147991	0.0333	30	0.1	124
Snhg11	chr2:158384953	0.7969	586	0.75	300
2700099C18Rik	chr17:94759968	0.2593	54	0.35	217
Smim17	chr7:6429589	0.2	10	0.13	15
Cdan1	chr2:120736952	0.5873	63	0.45	11
Ociad1	chr5:73312444	0.1778	45	0.23	13
Snhg11	chr2:158383552	0.0778	90	0	12
Hspa4l	chr3:40794232	0.0435	23	0	37
Snhg11	chr2:158383951	0.116	181	0.07	76
Polr3f	chr2:144540438	0.2667	45	0.14	28
Cdan1	chr2:120736976	0.4082	49	0.17	12
Gria3	chrX:41654252	0.8636	22	0.9	52
Gabra3	chrX:72445292	1	13	0.96	51
Hspa4l	chr3:40793189	0.2778	36	0.3	50
Ift22	chr5:136913099	0.2394	71	0.13	1164
Tshz2	chr2:170071501	0.2381	21	0.36	14
Gnl3l	chrX:150985522	0.0897	145	0.07	58
Phkg2	chr7:127579231	0.4615	13	0.5	18
Phkg2	chr7:127579006	0.6667	15	0.65	17
Cdan1	chr2:120733777	0.5758	33	0.64	236
Phkg2	chr7:127578995	0.4706	17	0.38	16
9930104L06Rik	chr4:124944376	0.1667	24	0.36	69
Nt5dc3	chr10:86836354	0.1304	23	0.12	43
Tulp4	chr17:6123086	0.1053	19	0	16
Gnl3l	chrX:150985462	0.12	125	0.04	25
Gabarapl2	chr8:111953530	0.0208	48	0.02	65
Ddx27	chr2:167034845	0.0091	110	0.03	142
Sh2d5	chr4:138260088	0.1034	58	0.04	223
Bfar	chr16:13702581	0.2755	98	0.36	247
Fgfr2	chr7:130985524	0.0063	315	0.01	2254
Zbtb4	chr11:69783302	0.4	20	0.38	32
Polr3k	chr2:181868697	0.0909	22	0.04	1040
Cdan1	chr2:120736975	0.5745	47	0.31	13
Cdc37l1	chr19:29019792	0.1071	28	0.09	104
Mrpl55	chr11:59206073	0.0357	28	0.04	169
Snhg11	chr2:158383957	0.0366	191	0.06	69
Smim17	chr7:6429594	0.25	12	0.17	12
Gnl3l	chrX:150985448	0.104	125	0	29
Cds2	chr2:132309656	0.2	10	0.2	44
Fam32a	chr8:72223582	0.5217	23	0.41	32
BC004004	chr17:29302825	0.1034	29	0.05	75
Zfp941	chr7:140811110	0.4783	46	0.52	25
Zfp771	chr7:127254612	0.1831	71	0.14	2245
A830018L16Rik	chr1:11597052	0.0294	34	0.06	32
Tulp4	chr17:6123078	0.5294	17	0.44	16
9330159F19Rik	chr10:29228095	0.087	46	0.09	33
Hmg20b	chr10:81346249	0.225	40	0.21	197
Map6	chr7:99320097	0.2048	83	0.11	97
Gria2	chr3:80706908	0.3667	30	0.09	122
Lncppara	chr15:85707386	0.087	115	0.32	22
Zyg11b	chr4:108230620	0.0945	275	0.1	323
Cdan1	chr2:120733805	0.3529	34	0.25	212
A830018L16Rik	chr1:11597042	0.0968	31	0.03	34
Snhg11	chr2:158383545	0.0595	84	0.06	17
Gabarapl2	chr8:111953468	0.1034	29	0.02	65
CT010467.1	chr17:39847582	0.0008	13930	0	3026
Calm1	chr12:100207186	0.0903	2260	0.06	28491
Snhg11	chr2:158383976	0.0473	296	0.03	74
8430429K09Rik	chr11:3457568	0.2	10	0.06	87
Map3k7	chr4:32022582	0.25	20	0.11	27
Mfn1	chr3:32561471	0.0769	13	0.19	62
Gm3854	chr7:6354929	0.25	12	0.1	21
Ndufaf8	chr11:120100603	0.05	20	0	13
Gria2	chr3:80706912	0.9286	28	0.94	86
Zfp612	chr8:110090585	0.25	20	0.22	45
Slc25a3	chr10:91118456	0.4442	6256	0.07	29
Ndufa12	chr10:94221362	0.3934	61	0.38	1061
Hspa4l	chr3:40793207	0.0698	43	0.12	50
Rpa1	chr11:75300560	0.3279	61	0.2	667
Alg13	chrX:144324445	0.2381	21	0.03	90
A830018L16Rik	chr1:11596989	0.0667	15	0.09	46
Zfp874b	chr13:67473062	0.2857	35	0.44	41
Phkg2	chr7:127579232	0.3846	13	0.55	20
Zfp874b	chr13:67473084	0.3333	45	0.33	40
Echs1	chr7:140105799	0.1553	219	0.14	1300
Fam32a	chr8:72223594	0.1667	24	0.08	36
Nol10	chr12:17429859	0.1538	13	0.17	127
Bfar	chr16:13702636	0.0809	136	0.06	259
Snhg11	chr2:158383596	0.0696	115	0.05	22
Prpf4	chr4:62423987	0.2222	45	0.08	102
Wipi2	chr5:142669241	0.026	77	0.02	421
Kxd1	chr8:70514725	0.0645	31	0.47	43
Cds2	chr2:132309880	0.8333	12	0.9	60
Pum2	chr12:8750269	0.0694	144	0.04	45
Rpa1	chr11:75300593	0.4286	49	0.29	562
Mrpl43	chr19:45005288	0.1053	76	0.12	882
Scn1b	chr7:31116973	0.1444	90	0.17	11041
Wipi2	chr5:142669275	0.1705	129	0.1	412
A230056P14Rik	chr7:55977620	0.36	50	0.05	39
Wipi2	chr5:142669249	0.314	86	0.19	408
Golga2	chr2:32306750	0.3	10	0.14	317
Gabarapl2	chr8:111953520	0.0426	47	0.02	63
Cdc37l1	chr19:29019945	0.0606	33	0.06	62
B230217C12Rik	chr11:97843174	0.1111	18	0.01	535
Nt5dc3	chr10:86836344	0.375	32	0.42	45
Cdan1	chr2:120733821	0.5625	32	0.51	225
Cdr1os	chrX:61188099	0.6	10	0.5	14
Hspa4l	chr3:40793194	0.4524	42	0.39	49
Usp29	chr7:6966514	0.8	10	0.71	160
Tox4	chr14:52294216	0.075	40	0.05	387
Snhg11	chr2:158383591	0.0263	114	0	17
Slc35e2	chr4:155621897	0.0833	12	0.13	16
Ttc19	chr11:62316340	0.0897	78	0.09	240
Dusp3	chr11:101972551	0.1174	247	0.07	134
Snhg11	chr2:158383616	0.0519	154	0	21
Snhg11	chr2:158383625	0.2	180	0.29	21
Phkg2	chr7:127579169	0.375	16	0.29	17
Sh2d5	chr4:138260077	0.1	50	0.15	210
Ppp1r15b	chr1:133137544	0.1053	38	0	19
Sod2	chr17:13017037	0.0571	35	0	55
Phkg2	chr7:127579033	0.1429	14	0.25	16
Psma3	chr12:70994636	0.1525	59	0.1	296
Gm3854	chr7:6354891	0.0769	13	0.18	17
Mrpl45	chr11:97328664	0.0606	66	0.02	1184
Cdan1	chr2:120737001	0.3878	49	0.33	18
Usp11	chrX:20720455	0.0038	266	0.01	512
9930104L06Rik	chr4:124944301	0.7308	26	0.58	62
Wipi2	chr5:142669292	0.28	125	0.21	409
Slc35e2	chr4:155621904	0.1667	12	0.27	15
Ndufa12	chr10:94221372	0.3333	72	0.27	1015
Gnl3l	chrX:150985454	0.3304	115	0.19	27
Stam	chr2:14148049	0.2286	35	0.14	140
Smim17	chr7:6429573	0.1818	11	0.2	15
Cyfip2	chr11:46272643	0.7273	33	0.78	18
2310022A10Rik	chr7:27581888	0.28	25	0.17	244
2700099C18Rik	chr17:94760051	0.3571	28	0.34	140
Zfp597	chr16:3863121	0.1667	18	0.27	30
Usp11	chrX:20720529	0.0056	356	0	502
Gria4	chr9:4456006	0.7857	14	0.67	15
Tasor	chr14:27483446	0.1064	94	0.1	109
Bfar	chr16:13702637	0.1799	139	0.17	269
Kif3c	chr12:3404648	0.2609	23	0.35	40
Echs1	chr7:140105804	0.0649	185	0.07	1292
Tulp4	chr17:6123082	0.3	20	0.4	15
Zkscan17	chr11:59511055	0.1917	120	0.38	217
NA	chr17:39845506	0.0395	759	0	12
Polr3f	chr2:144540439	0.087	46	0	28
Psma3	chr12:70994629	0.7959	49	0.83	263
Kif3c	chr12:3404660	0.037	27	0.02	43
Rskr	chr11:78295278	0.1346	52	0.05	20
Selenop	chr15:3280063	0.0081	124	0.01	6399
Luc7l	chr17:26283571	0.0278	36	0.09	33
Rnf168	chr16:32299854	0.2857	14	0.8	10
Usp29	chr7:6966235	0.125	16	0.13	164
Snhg11	chr2:158384056	0.0274	292	0.1	77
Gm3854	chr7:6354881	0.1	10	0.4	20
Ufd1	chr16:18834928	0.36	25	0.26	996
Rpa1	chr11:75300618	0.5294	51	0.47	654
Coq3	chr4:21911886	0.4	10	0.08	74
