## Supplementary Table 2 for "Spatially Exploring RNA Biology in Archival Formalin-Fixed Paraffin-Embedded Tissues"

### Sheet: Primers
Primer Name	Sequence
Ligation linker 1	AGTCGTACGCCGATGCGAAACATCGGCCAC
Ligation linker 2	CGAATGCTCTGGCCTCTCAAGCACGTGGAT
RT Primer	/5Phos/CATCGGCGTACGACTTTTTTTTTTTTTTTTVN
TSO Primer	AAGCAGTGGTATCAACGCAGAGTGAATrGrG+G
PCR Primer 1	CAAGCGTTGGCTTCTCGCATCT
PCR Primer 2	AAGCAGTGGTATCAACGCAGAGT
P5 Primer (N507)	AATGATACGGCGACCACCGAGATCTACACAAGGAGTATCGTCGGCAGCGTCAGATGTGTATAAGAGACAGAAGCAGTGGTATCAACGCAGAGT
P5 Primer (N508)	AATGATACGGCGACCACCGAGATCTACACCTAAGCCTTCGTCGGCAGCGTCAGATGTGTATAAGAGACAGAAGCAGTGGTATCAACGCAGAGT
P7 Primer (N718)	CAAGCAGAAGACGGCATACGAGATGTAGCTCCGTCTCGTGGGCTCGGAGATGTGTATAAGAGACAGCAAGCGTTGGCTTCTCGCATCT
P7 Primer (N719)	CAAGCAGAAGACGGCATACGAGATTACTACGCGTCTCGTGGGCTCGGAGATGTGTATAAGAGACAGCAAGCGTTGGCTTCTCGCATCT
P7 Primer (N720)	CAAGCAGAAGACGGCATACGAGATAGGCTCCGGTCTCGTGGGCTCGGAGATGTGTATAAGAGACAGCAAGCGTTGGCTTCTCGCATCT
P7 Primer (N721)	CAAGCAGAAGACGGCATACGAGATGCAGCGTAGTCTCGTGGGCTCGGAGATGTGTATAAGAGACAGCAAGCGTTGGCTTCTCGCATCT

### Sheet: Barocode A Set
Barcode ID	Sequence
Barcode A-1	/5Phos/AGGCCAGAGCATTCGAACGTGATAGATGTGTATAAGAGACAG
Barcode A-2	/5Phos/AGGCCAGAGCATTCGAAACATCGAGATGTGTATAAGAGACAG
Barcode A-3	/5Phos/AGGCCAGAGCATTCGATGCCTAAAGATGTGTATAAGAGACAG
Barcode A-4	/5Phos/AGGCCAGAGCATTCGAGTGGTCAAGATGTGTATAAGAGACAG
Barcode A-5	/5Phos/AGGCCAGAGCATTCGACCACTGTAGATGTGTATAAGAGACAG
Barcode A-6	/5Phos/AGGCCAGAGCATTCGACATTGGCAGATGTGTATAAGAGACAG
Barcode A-7	/5Phos/AGGCCAGAGCATTCGCAGATCTGAGATGTGTATAAGAGACAG
Barcode A-8	/5Phos/AGGCCAGAGCATTCGCATCAAGTAGATGTGTATAAGAGACAG
Barcode A-9	/5Phos/AGGCCAGAGCATTCGCGCTGATCAGATGTGTATAAGAGACAG
Barcode A-10	/5Phos/AGGCCAGAGCATTCGACAAGCTAAGATGTGTATAAGAGACAG
Barcode A-11	/5Phos/AGGCCAGAGCATTCGCTGTAGCCAGATGTGTATAAGAGACAG
Barcode A-12	/5Phos/AGGCCAGAGCATTCGAGTACAAGAGATGTGTATAAGAGACAG
Barcode A-13	/5Phos/AGGCCAGAGCATTCGAACAACCAAGATGTGTATAAGAGACAG
Barcode A-14	/5Phos/AGGCCAGAGCATTCGAACCGAGAAGATGTGTATAAGAGACAG
Barcode A-15	/5Phos/AGGCCAGAGCATTCGAACGCTTAAGATGTGTATAAGAGACAG
Barcode A-16	/5Phos/AGGCCAGAGCATTCGAAGACGGAAGATGTGTATAAGAGACAG
Barcode A-17	/5Phos/AGGCCAGAGCATTCGAAGGTACAAGATGTGTATAAGAGACAG
Barcode A-18	/5Phos/AGGCCAGAGCATTCGACACAGAAAGATGTGTATAAGAGACAG
Barcode A-19	/5Phos/AGGCCAGAGCATTCGACAGCAGAAGATGTGTATAAGAGACAG
Barcode A-20	/5Phos/AGGCCAGAGCATTCGACCTCCAAAGATGTGTATAAGAGACAG
Barcode A-21	/5Phos/AGGCCAGAGCATTCGACGCTCGAAGATGTGTATAAGAGACAG
Barcode A-22	/5Phos/AGGCCAGAGCATTCGACGTATCAAGATGTGTATAAGAGACAG
Barcode A-23	/5Phos/AGGCCAGAGCATTCGACTATGCAAGATGTGTATAAGAGACAG
Barcode A-24	/5Phos/AGGCCAGAGCATTCGAGAGTCAAAGATGTGTATAAGAGACAG
Barcode A-25	/5Phos/AGGCCAGAGCATTCGAGATCGCAAGATGTGTATAAGAGACAG
Barcode A-26	/5Phos/AGGCCAGAGCATTCGAGCAGGAAAGATGTGTATAAGAGACAG
Barcode A-27	/5Phos/AGGCCAGAGCATTCGAGTCACTAAGATGTGTATAAGAGACAG
Barcode A-28	/5Phos/AGGCCAGAGCATTCGATCCTGTAAGATGTGTATAAGAGACAG
Barcode A-29	/5Phos/AGGCCAGAGCATTCGATTGAGGAAGATGTGTATAAGAGACAG
Barcode A-30	/5Phos/AGGCCAGAGCATTCGCAACCACAAGATGTGTATAAGAGACAG
Barcode A-31	/5Phos/AGGCCAGAGCATTCGGACTAGTAAGATGTGTATAAGAGACAG
Barcode A-32	/5Phos/AGGCCAGAGCATTCGCAATGGAAAGATGTGTATAAGAGACAG
Barcode A-33	/5Phos/AGGCCAGAGCATTCGCACTTCGAAGATGTGTATAAGAGACAG
Barcode A-34	/5Phos/AGGCCAGAGCATTCGCAGCGTTAAGATGTGTATAAGAGACAG
Barcode A-35	/5Phos/AGGCCAGAGCATTCGCATACCAAAGATGTGTATAAGAGACAG
Barcode A-36	/5Phos/AGGCCAGAGCATTCGCCAGTTCAAGATGTGTATAAGAGACAG
Barcode A-37	/5Phos/AGGCCAGAGCATTCGCCGAAGTAAGATGTGTATAAGAGACAG
Barcode A-38	/5Phos/AGGCCAGAGCATTCGCCGTGAGAAGATGTGTATAAGAGACAG
Barcode A-39	/5Phos/AGGCCAGAGCATTCGCCTCCTGAAGATGTGTATAAGAGACAG
Barcode A-40	/5Phos/AGGCCAGAGCATTCGCGAACTTAAGATGTGTATAAGAGACAG
Barcode A-41	/5Phos/AGGCCAGAGCATTCGCGACTGGAAGATGTGTATAAGAGACAG
Barcode A-42	/5Phos/AGGCCAGAGCATTCGCGCATACAAGATGTGTATAAGAGACAG
Barcode A-43	/5Phos/AGGCCAGAGCATTCGCTCAATGAAGATGTGTATAAGAGACAG
Barcode A-44	/5Phos/AGGCCAGAGCATTCGCTGAGCCAAGATGTGTATAAGAGACAG
Barcode A-45	/5Phos/AGGCCAGAGCATTCGCTGGCATAAGATGTGTATAAGAGACAG
Barcode A-46	/5Phos/AGGCCAGAGCATTCGGAATCTGAAGATGTGTATAAGAGACAG
Barcode A-47	/5Phos/AGGCCAGAGCATTCGCAAGACTAAGATGTGTATAAGAGACAG
Barcode A-48	/5Phos/AGGCCAGAGCATTCGGAGCTGAAAGATGTGTATAAGAGACAG
Barcode A-49	/5Phos/AGGCCAGAGCATTCGGATAGACAAGATGTGTATAAGAGACAG
Barcode A-50	/5Phos/AGGCCAGAGCATTCGGCCACATAAGATGTGTATAAGAGACAG

### Sheet: Barcode B Set
Barcode ID	Sequence
barcode B-1	/5Biosg/CAAGCGTTGGCTTCTCGCATCTNNNNNNNNNNAACGTGATATCCACGTGCTTGAG
barcode B-2	/5Biosg/CAAGCGTTGGCTTCTCGCATCTNNNNNNNNNNAAACATCGATCCACGTGCTTGAG
barcode B-3	/5Biosg/CAAGCGTTGGCTTCTCGCATCTNNNNNNNNNNATGCCTAAATCCACGTGCTTGAG
barcode B-4	/5Biosg/CAAGCGTTGGCTTCTCGCATCTNNNNNNNNNNAGTGGTCAATCCACGTGCTTGAG
barcode B-5	/5Biosg/CAAGCGTTGGCTTCTCGCATCTNNNNNNNNNNACCACTGTATCCACGTGCTTGAG
barcode B-6	/5Biosg/CAAGCGTTGGCTTCTCGCATCTNNNNNNNNNNACATTGGCATCCACGTGCTTGAG
barcode B-7	/5Biosg/CAAGCGTTGGCTTCTCGCATCTNNNNNNNNNNCAGATCTGATCCACGTGCTTGAG
barcode B-8	/5Biosg/CAAGCGTTGGCTTCTCGCATCTNNNNNNNNNNCATCAAGTATCCACGTGCTTGAG
barcode B-9	/5Biosg/CAAGCGTTGGCTTCTCGCATCTNNNNNNNNNNCGCTGATCATCCACGTGCTTGAG
barcode B-10	/5Biosg/CAAGCGTTGGCTTCTCGCATCTNNNNNNNNNNACAAGCTAATCCACGTGCTTGAG
barcode B-11	/5Biosg/CAAGCGTTGGCTTCTCGCATCTNNNNNNNNNNCTGTAGCCATCCACGTGCTTGAG
barcode B-12	/5Biosg/CAAGCGTTGGCTTCTCGCATCTNNNNNNNNNNAGTACAAGATCCACGTGCTTGAG
barcode B-13	/5Biosg/CAAGCGTTGGCTTCTCGCATCTNNNNNNNNNNAACAACCAATCCACGTGCTTGAG
barcode B-14	/5Biosg/CAAGCGTTGGCTTCTCGCATCTNNNNNNNNNNAACCGAGAATCCACGTGCTTGAG
barcode B-15	/5Biosg/CAAGCGTTGGCTTCTCGCATCTNNNNNNNNNNAACGCTTAATCCACGTGCTTGAG
barcode B-16	/5Biosg/CAAGCGTTGGCTTCTCGCATCTNNNNNNNNNNAAGACGGAATCCACGTGCTTGAG
barcode B-17	/5Biosg/CAAGCGTTGGCTTCTCGCATCTNNNNNNNNNNAAGGTACAATCCACGTGCTTGAG
barcode B-18	/5Biosg/CAAGCGTTGGCTTCTCGCATCTNNNNNNNNNNACACAGAAATCCACGTGCTTGAG
barcode B-19	/5Biosg/CAAGCGTTGGCTTCTCGCATCTNNNNNNNNNNACAGCAGAATCCACGTGCTTGAG
barcode B-20	/5Biosg/CAAGCGTTGGCTTCTCGCATCTNNNNNNNNNNACCTCCAAATCCACGTGCTTGAG
barcode B-21	/5Biosg/CAAGCGTTGGCTTCTCGCATCTNNNNNNNNNNACGCTCGAATCCACGTGCTTGAG
barcode B-22	/5Biosg/CAAGCGTTGGCTTCTCGCATCTNNNNNNNNNNACGTATCAATCCACGTGCTTGAG
barcode B-23	/5Biosg/CAAGCGTTGGCTTCTCGCATCTNNNNNNNNNNACTATGCAATCCACGTGCTTGAG
barcode B-24	/5Biosg/CAAGCGTTGGCTTCTCGCATCTNNNNNNNNNNAGAGTCAAATCCACGTGCTTGAG
barcode B-25	/5Biosg/CAAGCGTTGGCTTCTCGCATCTNNNNNNNNNNAGATCGCAATCCACGTGCTTGAG
barcode B-26	/5Biosg/CAAGCGTTGGCTTCTCGCATCTNNNNNNNNNNAGCAGGAAATCCACGTGCTTGAG
barcode B-27	/5Biosg/CAAGCGTTGGCTTCTCGCATCTNNNNNNNNNNAGTCACTAATCCACGTGCTTGAG
barcode B-28	/5Biosg/CAAGCGTTGGCTTCTCGCATCTNNNNNNNNNNATCCTGTAATCCACGTGCTTGAG
barcode B-29	/5Biosg/CAAGCGTTGGCTTCTCGCATCTNNNNNNNNNNATTGAGGAATCCACGTGCTTGAG
barcode B-30	/5Biosg/CAAGCGTTGGCTTCTCGCATCTNNNNNNNNNNCAACCACAATCCACGTGCTTGAG
barcode B-31	/5Biosg/CAAGCGTTGGCTTCTCGCATCTNNNNNNNNNNGACTAGTAATCCACGTGCTTGAG
barcode B-32	/5Biosg/CAAGCGTTGGCTTCTCGCATCTNNNNNNNNNNCAATGGAAATCCACGTGCTTGAG
barcode B-33	/5Biosg/CAAGCGTTGGCTTCTCGCATCTNNNNNNNNNNCACTTCGAATCCACGTGCTTGAG
barcode B-34	/5Biosg/CAAGCGTTGGCTTCTCGCATCTNNNNNNNNNNCAGCGTTAATCCACGTGCTTGAG
barcode B-35	/5Biosg/CAAGCGTTGGCTTCTCGCATCTNNNNNNNNNNCATACCAAATCCACGTGCTTGAG
barcode B-36	/5Biosg/CAAGCGTTGGCTTCTCGCATCTNNNNNNNNNNCCAGTTCAATCCACGTGCTTGAG
barcode B-37	/5Biosg/CAAGCGTTGGCTTCTCGCATCTNNNNNNNNNNCCGAAGTAATCCACGTGCTTGAG
barcode B-38	/5Biosg/CAAGCGTTGGCTTCTCGCATCTNNNNNNNNNNCCGTGAGAATCCACGTGCTTGAG
barcode B-39	/5Biosg/CAAGCGTTGGCTTCTCGCATCTNNNNNNNNNNCCTCCTGAATCCACGTGCTTGAG
barcode B-40	/5Biosg/CAAGCGTTGGCTTCTCGCATCTNNNNNNNNNNCGAACTTAATCCACGTGCTTGAG
barcode B-41	/5Biosg/CAAGCGTTGGCTTCTCGCATCTNNNNNNNNNNCGACTGGAATCCACGTGCTTGAG
barcode B-42	/5Biosg/CAAGCGTTGGCTTCTCGCATCTNNNNNNNNNNCGCATACAATCCACGTGCTTGAG
barcode B-43	/5Biosg/CAAGCGTTGGCTTCTCGCATCTNNNNNNNNNNCTCAATGAATCCACGTGCTTGAG
barcode B-44	/5Biosg/CAAGCGTTGGCTTCTCGCATCTNNNNNNNNNNCTGAGCCAATCCACGTGCTTGAG
barcode B-45	/5Biosg/CAAGCGTTGGCTTCTCGCATCTNNNNNNNNNNCTGGCATAATCCACGTGCTTGAG
barcode B-46	/5Biosg/CAAGCGTTGGCTTCTCGCATCTNNNNNNNNNNGAATCTGAATCCACGTGCTTGAG
barcode B-47	/5Biosg/CAAGCGTTGGCTTCTCGCATCTNNNNNNNNNNCAAGACTAATCCACGTGCTTGAG
barcode B-48	/5Biosg/CAAGCGTTGGCTTCTCGCATCTNNNNNNNNNNGAGCTGAAATCCACGTGCTTGAG
barcode B-49	/5Biosg/CAAGCGTTGGCTTCTCGCATCTNNNNNNNNNNGATAGACAATCCACGTGCTTGAG
barcode B-50	/5Biosg/CAAGCGTTGGCTTCTCGCATCTNNNNNNNNNNGCCACATAATCCACGTGCTTGAG
