## Supplementary Table 3 for "Spatially Exploring RNA Biology in Archival Formalin-Fixed Paraffin-Embedded Tissues"

### Sheet: Antibody List
Antibody	Source	Cat#	Clone	Antibody barcode	Reporter barcode	Working dilution
Anti-human Podoplanin	Akoya Biosciences	4250004	NC-08	BX023	RX023-ATTO550	0.180556
Anti-human CD4	Akoya Biosciences	4550112	EPR6855	BX003	RX003-Cy5	0.180556
Anti-human CD20	Akoya Biosciences	4450018	L26	BX007	RX007-AF750	0.180556
Anti-human CD8	Akoya Biosciences	4250012	C8/144B	BX026	RX026-ATTO550	0.180556
Anti-human CD68	Akoya Biosciences	4550113	NA	BX015	RX015-Cy5	0.180556
Anti-human CD45RO	Akoya Biosciences	4250023	UCHL1	BX017	RX017-ATTO550	0.180556
Anti-human CD3e	Akoya Biosciences	4550119	EP449E	BX045	RX045-Cy5	0.180556
Anti-human GranzymeB	Akoya Biosciences	4250055	D6E9W	BX041	RX041-ATTO550	0.180556
Anti-human PD1	Akoya Biosciences	4550038	D4W2J	BX046	RX046-AF647	0.180556
Anti-human Ki67	Akoya Biosciences	4250019	B56	BX047	RX047-ATTO550	0.180556
Anti-human CD21	Akoya Biosciences	4450027	EP3093	BX032	RX032-ATTO550	0.180556
Anti-human CD34	Akoya Biosciences	4250057	QBEND/10	BX025	RX025-ATTO550	0.180556

### Sheet: Cycle Design
Cycle #	Antibody	Antibody volume (ml)
Cycle1	Blank cycle	Blank cycle
Cycle2	Podoplanin	1
	CD4	1
	CD20	1
Cycle3	CD8	1
	CD68	1
	N/A	N/A
Cycle4	CD45RO	1
	CD3e	1
	N/A	N/A
Cycle5	GranzymeB	1
	PD1	1
	N/A	N/A
Cycle6	Ki67	1
	N/A	N/A
	N/A	N/A
Cycle7	CD21	1
	N/A	N/A
	N/A	N/A
Cycle8	CD34	1
	N/A	N/A
	N/A	N/A
Cycle9	Blank cycle	Blank cycle

### Sheet: Volume of Reporter Plate
Reagent (in uL)	Number of Cycles
	1	5	10	15
1x Phenocycler Buffer and Buffer Additive	270	1350	2700	4050
Assay Reagent	25	125	250	375
Nuclear Stain	5	10	20	30
Total Volume	300	1500	3000	4500
