## Supplementary Table 4 for "Spatially Exploring RNA Biology in Archival Formalin-Fixed Paraffin-Embedded Tissues"

### Sheet: Sheet1
rRNA Type	Forward Primer	Reverse Primer
Cytoplasmic 28S	AGCCGACTTAGAACTGGTGC	GGCAGAAATCACATCGCGTC
Cytoplasmic 18S	TAGTTACGCGACCCCCGA	CACACGCTGAGCCAGTCA
Cytoplasmic 5.8S	TGCGTCGATGAAGAACGCAG	AAGCGACGCTCAGACAGG
Cytoplasmic 5S	ATACCACCCTGAACGCGC	CGGTATTCCCAGGCGGTC
Mitochondrial 16S	ACTCGGCAAATCTTACCCCG	TCACGGGCAGGTCAATTTCA
Mitochondrial 12S	CTATATACCGCCATCTTCAGC	GGCTACACCTTGACCTAACGT
