## Supplementary Table 5 for "Spatially Exploring RNA Biology in Archival Formalin-Fixed Paraffin-Embedded Tissues"

### Sheet: Sheet1
Sample Type	Species	Technology	Link
Mouse Brain Coronal Section	Mouse	Visium FFPE	https://www.10xgenomics.com/resources/datasets/mouse-brain-coronal-section-2-ffpe-2-standard
Mouse Brain Coronal Section	Mouse	Visium Fresh Frozen	https://www.10xgenomics.com/resources/datasets/adult-mouse-brain-coronal-section-visium-ff-1-standard
Lung squamous cell carcinoma	Human	Visium FFPE	https://www.10xgenomics.com/resources/datasets/human-lung-cancer-ffpe-2-standard
Skin melanoma	Human	Visium FFPE	https://www.10xgenomics.com/resources/datasets/human-melanoma-if-stained-ffpe-2-standard
Breast cancer invasive carcinoma	Human	Visium FFPE	https://www.10xgenomics.com/resources/datasets/human-breast-cancer-ductal-carcinoma-in-situ-invasive-carcinoma-ffpe-1-standard-1-3-0
Healthy donor PBMCs	Human	single-cell 3’ gene expression	https://www.10xgenomics.com/resources/datasets/5k-human-pbmcs-3-v3-1-chromium-controller-3-1-standard
Hodgkin's lymphoma	Human	single-cell 3’ gene expression	https://www.10xgenomics.com/resources/datasets/hodgkins-lymphoma-dissociated-tumor-whole-transcriptome-analysis-3-1-standard-4-0-0
Breast cancer invasive ductal carcinoma	Human	single-cell 3’ gene expression	https://www.10xgenomics.com/resources/datasets/7-5-k-sorted-cells-from-human-invasive-ductal-carcinoma-3-v-3-1-3-1-standard-6-0-0
Glioblastoma	Human	single-cell 3’ gene expression	https://www.10xgenomics.com/resources/datasets/human-glioblastoma-multiforme-3-v-3-whole-transcriptome-analysis-3-standard-4-0-0
